# A spatial continuum of tumor cell states links invasion to lymphovascular dissemination in inflammatory breast cancer

**DOI:** 10.64898/2026.11.12.765468

**Authors:** David P. Mysona, Pritha Pai, Wendy A. Woodward, Jadee L. Neff, Stephen D. Gottschalk, Ashley Fletcher, Ifeoluwatomi O. Fagbemi, Gayathri R. Devi, The MDACC Inflammatory Breast Cancer (MDACC-IBC) Registry and DI Biopsy Team

## Abstract

Inflammatory breast cancer (IBC) is an aggressive breast cancer subtype marked by extensive lymphovascular invasion (LVI) of tumor cell clusters termed tumor emboli and early metastatic dissemination. The molecular adaptations that enable IBC tumor cells to survive across distinct microenvironmental niches remain poorly understood. Here, whole-transcriptome spatial profiling of human IBC specimens defines epithelial tumor cell states in the tumor stroma, leading edge, and LVI compartments relative to adjacent normal tissue. LVI tumor emboli exhibit altered programs involving antigen processing and presentation, apoptotic signaling, cell adhesion, and cholesterol biosynthesis. Using a tumor-lymphatic interface biomimetic platform (T-LAB), we show that disseminating tumor cells recapitulate key LVI-associated programs and conserved adaptive stress response (ASR) genes involving oxidative stress, NF-κB, JAG1-Notch, and XIAP signaling. Furthermore, T-LAB-derived circulating cells retain a pharmacologically actionable vulnerability to oxidative stress, linking conserved adaptive stress response remodeling to a potential therapeutic opportunity during lymphatic dissemination.

**Highlights:**

1. IBC tumor emboli exhibit distinct spatially defined molecular programs across the tumor stroma, leading edge, and lymphovascular invasion (LVI) compartments.
2. LVI tumor emboli undergo molecular adaptations involving antigen processing and presentation, apoptotic signaling, cell adhesion, and cholesterol biosynthesis.
3. The tumor-lymphatic interface biomimetic platform (T-LAB) recapitulates key LVI-associated transcriptional programs observed in human IBC specimens.
4. Lymphatic dissemination activates conserved adaptive stress response (ASR) pathways, including oxidative stress, NF-κB, JAG1-Notch, and XIAP signaling.
5. Disseminating tumor cells retain an actionable vulnerability to oxidative stress, revealing a potential therapeutic opportunity to target IBC during lymphatic dissemination.

**Graphical abstract:** 
