## Supplementary table 6 for "A spatial continuum of tumor cell states links invasion to lymphovascular dissemination in inflammatory breast cancer"

### Sheet: GO_BP
ontology	pathway	nes_cc	padj_cc	nes_midlvi	padj_midlvi	dir_cc	dir_midlvi	same_direction
GO Biological Process	GO_BP_ACUTE_INFLAMMATORY_RESPONSE	-1.78879	0.0257108	-1.73177	0.0383087	SUM (stroma)	middle	TRUE
GO Biological Process	GO_BP_ADAPTIVE_IMMUNE_RESPONSE	-1.71381	0.000257598	-1.85102	9.05565e-07	SUM (stroma)	middle	TRUE
GO Biological Process	GO_BP_ADAPTIVE_IMMUNE_RESPONSE_BASED_ON_SOMATIC_RECOMBINATION_OF_IMMUNE_RECEPTORS_BUILT_FROM_IMMUNOGLOBULIN_SUPERFAMILY_DOMAINS	-1.72286	0.000892354	-1.71532	0.000926041	SUM (stroma)	middle	TRUE
GO Biological Process	GO_BP_ALCOHOL_BIOSYNTHETIC_PROCESS	1.74947	0.00741543	1.58386	0.0454896	iSUM (circulating)	LVI	TRUE
GO Biological Process	GO_BP_ANATOMICAL_STRUCTURE_FORMATION_INVOLVED_IN_MORPHOGENESIS	-1.42638	0.00106486	-1.59488	4.93547e-07	SUM (stroma)	middle	TRUE
GO Biological Process	GO_BP_ANTIGEN_PROCESSING_AND_PRESENTATION_OF_EXOGENOUS_ANTIGEN	-1.84761	0.0194661	-2.41511	3.51479e-07	SUM (stroma)	middle	TRUE
GO Biological Process	GO_BP_ANTIGEN_PROCESSING_AND_PRESENTATION_OF_EXOGENOUS_PEPTIDE_ANTIGEN_VIA_MHC_CLASS_IB	-1.82082	0.0358084	-2.04828	0.00129119	SUM (stroma)	middle	TRUE
GO Biological Process	GO_BP_ANTIGEN_PROCESSING_AND_PRESENTATION_OF_PEPTIDE_ANTIGEN_VIA_MHC_CLASS_IB	-1.88735	0.0123783	-2.02234	0.00534273	SUM (stroma)	middle	TRUE
GO Biological Process	GO_BP_ANTIGEN_PROCESSING_AND_PRESENTATION_VIA_MHC_CLASS_IB	-2.0148	0.0092329	-2.02661	0.0081108	SUM (stroma)	middle	TRUE
GO Biological Process	GO_BP_APOPTOTIC_SIGNALING_PATHWAY	-1.55993	0.00104227	-1.46136	0.0104429	SUM (stroma)	middle	TRUE
GO Biological Process	GO_BP_BIOLOGICAL_PROCESS_INVOLVED_IN_INTERSPECIES_INTERACTION_BETWEEN_ORGANISMS	-1.28151	0.023966	-1.60212	2.47481e-09	SUM (stroma)	middle	TRUE
GO Biological Process	GO_BP_CELL_ACTIVATION	-1.55346	6.70318e-05	-1.51242	7.03849e-05	SUM (stroma)	middle	TRUE
GO Biological Process	GO_BP_CELL_ADHESION	-1.28284	0.028343	-1.57512	2.46453e-07	SUM (stroma)	middle	TRUE
GO Biological Process	GO_BP_CELL_CELL_ADHESION	-1.34596	0.0203668	-1.53661	0.000329292	SUM (stroma)	middle	TRUE
GO Biological Process	GO_BP_CELL_KILLING	-1.65602	0.0222981	-1.59782	0.046009	SUM (stroma)	middle	TRUE
GO Biological Process	GO_BP_CHOLESTEROL_BIOSYNTHETIC_PROCESS_VIA_DESMOSTEROL	2.26455	4.18733e-05	2.15937	0.0168497	iSUM (circulating)	LVI	TRUE
GO Biological Process	GO_BP_CYTOKINE_MEDIATED_SIGNALING_PATHWAY	-1.45885	0.0309346	-1.59482	0.00278302	SUM (stroma)	middle	TRUE
GO Biological Process	GO_BP_CYTOKINE_PRODUCTION	-1.63177	9.33278e-05	-1.60821	2.91872e-05	SUM (stroma)	middle	TRUE
GO Biological Process	GO_BP_DEFENSE_RESPONSE_TO_BACTERIUM	-1.67499	0.0124158	-1.67994	0.0109829	SUM (stroma)	middle	TRUE
GO Biological Process	GO_BP_DEFENSE_RESPONSE_TO_OTHER_ORGANISM	-1.33043	0.0207407	-1.71591	4.97196e-09	SUM (stroma)	middle	TRUE
GO Biological Process	GO_BP_EXTRINSIC_APOPTOTIC_SIGNALING_PATHWAY	-1.55678	0.0239934	-1.88998	8.93175e-05	SUM (stroma)	middle	TRUE
GO Biological Process	GO_BP_IMMUNE_EFFECTOR_PROCESS	-1.50787	0.00914064	-1.68272	7.89637e-05	SUM (stroma)	middle	TRUE
GO Biological Process	GO_BP_LEUKOCYTE_CELL_CELL_ADHESION	-1.46207	0.0328552	-1.86808	1.59855e-06	SUM (stroma)	middle	TRUE
GO Biological Process	GO_BP_LEUKOCYTE_DIFFERENTIATION	-1.52839	0.00183896	-1.43119	0.0324635	SUM (stroma)	middle	TRUE
GO Biological Process	GO_BP_LEUKOCYTE_MEDIATED_IMMUNITY	-1.58809	0.00783358	-1.67836	0.000926041	SUM (stroma)	middle	TRUE
GO Biological Process	GO_BP_LEUKOCYTE_PROLIFERATION	-1.70837	0.00209395	-1.77922	0.000378299	SUM (stroma)	middle	TRUE
GO Biological Process	GO_BP_LYMPHOCYTE_ACTIVATION	-1.57669	0.000310537	-1.51446	0.000882572	SUM (stroma)	middle	TRUE
GO Biological Process	GO_BP_LYMPHOCYTE_MEDIATED_IMMUNITY	-1.63303	0.00902971	-1.82091	0.000571397	SUM (stroma)	middle	TRUE
GO Biological Process	GO_BP_NEGATIVE_REGULATION_OF_CELL_POPULATION_PROLIFERATION	-1.54112	0.000974189	-1.40989	0.0252268	SUM (stroma)	middle	TRUE
GO Biological Process	GO_BP_NEGATIVE_REGULATION_OF_MULTICELLULAR_ORGANISMAL_PROCESS	-1.45808	0.000561957	-1.39591	0.00498834	SUM (stroma)	middle	TRUE
GO Biological Process	GO_BP_NEGATIVE_REGULATION_OF_RESPONSE_TO_EXTERNAL_STIMULUS	-1.45926	0.0395758	-1.59057	0.00865863	SUM (stroma)	middle	TRUE
GO Biological Process	GO_BP_NEGATIVE_REGULATION_OF_RESPONSE_TO_STIMULUS	-1.41696	0.000206993	-1.39188	0.000141203	SUM (stroma)	middle	TRUE
GO Biological Process	GO_BP_NON_CANONICAL_NF_KAPPAB_SIGNAL_TRANSDUCTION	-1.68953	0.0252188	-1.69771	0.0306797	SUM (stroma)	middle	TRUE
GO Biological Process	GO_BP_POSITIVE_REGULATION_OF_CELL_KILLING	-1.75815	0.0465116	-1.82304	0.0374882	SUM (stroma)	middle	TRUE
GO Biological Process	GO_BP_POSITIVE_REGULATION_OF_CYTOKINE_PRODUCTION	-1.66394	0.00103489	-1.75193	5.41933e-05	SUM (stroma)	middle	TRUE
GO Biological Process	GO_BP_POSITIVE_REGULATION_OF_DEFENSE_RESPONSE	-1.5078	0.0105946	-1.56759	0.00221379	SUM (stroma)	middle	TRUE
GO Biological Process	GO_BP_POSITIVE_REGULATION_OF_DEVELOPMENTAL_PROCESS	-1.30326	0.0203848	-1.43396	0.000261733	SUM (stroma)	middle	TRUE
GO Biological Process	GO_BP_POSITIVE_REGULATION_OF_GENE_EXPRESSION	-1.38228	0.00433611	-1.50118	6.86863e-05	SUM (stroma)	middle	TRUE
GO Biological Process	GO_BP_POSITIVE_REGULATION_OF_IMMUNE_SYSTEM_PROCESS	-1.39371	0.00536999	-1.62327	5.1724e-07	SUM (stroma)	middle	TRUE
GO Biological Process	GO_BP_POSITIVE_REGULATION_OF_INTRACELLULAR_SIGNAL_TRANSDUCTION	-1.28004	0.0499062	-1.60027	3.51479e-07	SUM (stroma)	middle	TRUE
GO Biological Process	GO_BP_POSITIVE_REGULATION_OF_INTRINSIC_APOPTOTIC_SIGNALING_PATHWAY	-1.7295	0.0363256	-1.81532	0.0218913	SUM (stroma)	middle	TRUE
GO Biological Process	GO_BP_POSITIVE_REGULATION_OF_LEUKOCYTE_MEDIATED_IMMUNITY	-1.67969	0.0288163	-1.74039	0.0327459	SUM (stroma)	middle	TRUE
GO Biological Process	GO_BP_POSITIVE_REGULATION_OF_MULTICELLULAR_ORGANISMAL_PROCESS	-1.36526	0.0016606	-1.45825	1.60947e-05	SUM (stroma)	middle	TRUE
GO Biological Process	GO_BP_POSITIVE_REGULATION_OF_PROGRAMMED_CELL_DEATH	-1.77214	5.78801e-06	-1.7148	2.24721e-05	SUM (stroma)	middle	TRUE
GO Biological Process	GO_BP_POSITIVE_REGULATION_OF_RESPONSE_TO_EXTERNAL_STIMULUS	-1.44544	0.0127603	-1.56276	0.000468036	SUM (stroma)	middle	TRUE
GO Biological Process	GO_BP_POSITIVE_REGULATION_OF_SIGNALING	-1.3305	0.00243746	-1.39682	0.000151396	SUM (stroma)	middle	TRUE
GO Biological Process	GO_BP_POSITIVE_REGULATION_OF_T_CELL_MEDIATED_CYTOTOXICITY	-1.85211	0.0222591	-1.93624	0.0257778	SUM (stroma)	middle	TRUE
GO Biological Process	GO_BP_POSITIVE_REGULATION_OF_T_CELL_MEDIATED_IMMUNITY	-1.9329	0.00902971	-2.05814	0.00183461	SUM (stroma)	middle	TRUE
GO Biological Process	GO_BP_POSITIVE_REGULATION_OF_T_CELL_PROLIFERATION	-1.98485	0.00234673	-1.8055	0.0269865	SUM (stroma)	middle	TRUE
GO Biological Process	GO_BP_PROTECTION_FROM_NATURAL_KILLER_CELL_MEDIATED_CYTOTOXICITY	-1.59958	0.0313997	-1.78317	0.015875	SUM (stroma)	middle	TRUE
GO Biological Process	GO_BP_REGULATION_OF_CELL_ACTIVATION	-1.48674	0.00691758	-1.60491	0.000266223	SUM (stroma)	middle	TRUE
GO Biological Process	GO_BP_REGULATION_OF_CELL_ADHESION	-1.37608	0.0311336	-1.70008	7.01051e-07	SUM (stroma)	middle	TRUE
GO Biological Process	GO_BP_REGULATION_OF_CELL_CELL_ADHESION	-1.45683	0.0254121	-1.78021	2.76508e-05	SUM (stroma)	middle	TRUE
GO Biological Process	GO_BP_REGULATION_OF_CELL_POPULATION_PROLIFERATION	-1.48093	3.58006e-05	-1.32931	0.00574121	SUM (stroma)	middle	TRUE
GO Biological Process	GO_BP_REGULATION_OF_DEFENSE_RESPONSE	-1.40188	0.00807321	-1.56723	0.000114196	SUM (stroma)	middle	TRUE
GO Biological Process	GO_BP_REGULATION_OF_IMMUNE_EFFECTOR_PROCESS	-1.58774	0.00812966	-1.55268	0.020338	SUM (stroma)	middle	TRUE
GO Biological Process	GO_BP_REGULATION_OF_IMMUNE_RESPONSE	-1.38273	0.0124158	-1.707	5.66551e-08	SUM (stroma)	middle	TRUE
GO Biological Process	GO_BP_REGULATION_OF_IMMUNE_SYSTEM_PROCESS	-1.42297	0.000817141	-1.5437	1.33358e-07	SUM (stroma)	middle	TRUE
GO Biological Process	GO_BP_REGULATION_OF_LEUKOCYTE_PROLIFERATION	-1.83868	0.00120098	-1.73418	0.00574121	SUM (stroma)	middle	TRUE
GO Biological Process	GO_BP_REGULATION_OF_LYMPHOCYTE_ACTIVATION	-1.43683	0.0278712	-1.5923	0.00165305	SUM (stroma)	middle	TRUE
GO Biological Process	GO_BP_REGULATION_OF_MULTICELLULAR_ORGANISMAL_DEVELOPMENT	-1.31594	0.0108544	-1.42403	0.000353494	SUM (stroma)	middle	TRUE
GO Biological Process	GO_BP_REGULATION_OF_PROGRAMMED_CELL_DEATH	-1.4431	0.000155316	-1.34028	0.00574121	SUM (stroma)	middle	TRUE
GO Biological Process	GO_BP_REGULATION_OF_RESPONSE_TO_EXTERNAL_STIMULUS	-1.37503	0.0102687	-1.5438	3.11905e-05	SUM (stroma)	middle	TRUE
GO Biological Process	GO_BP_REGULATION_OF_RESPONSE_TO_STRESS	-1.26697	0.0405463	-1.42817	0.000208678	SUM (stroma)	middle	TRUE
GO Biological Process	GO_BP_REGULATION_OF_T_CELL_MEDIATED_IMMUNITY	-1.80698	0.0108544	-1.77369	0.0383087	SUM (stroma)	middle	TRUE
GO Biological Process	GO_BP_RESPONSE_TO_BACTERIUM	-1.6625	0.000134199	-1.46405	0.0200404	SUM (stroma)	middle	TRUE
GO Biological Process	GO_BP_RESPONSE_TO_PEPTIDE	-1.54405	0.000107516	-1.48155	0.000882572	SUM (stroma)	middle	TRUE
GO Biological Process	GO_BP_STEROL_BIOSYNTHETIC_PROCESS	1.96895	0.00304066	1.78548	0.0474048	iSUM (circulating)	LVI	TRUE
GO Biological Process	GO_BP_TUBE_DEVELOPMENT	-1.38247	0.00820164	-1.4075	0.00545157	SUM (stroma)	middle	TRUE
GO Biological Process	GO_BP_TUBE_MORPHOGENESIS	-1.35556	0.0202588	-1.49374	0.000952336	SUM (stroma)	middle	TRUE
GO Biological Process	GO_BP_T_CELL_ACTIVATION	-1.58276	0.00156034	-1.64424	0.000209528	SUM (stroma)	middle	TRUE
GO Biological Process	GO_BP_T_CELL_MEDIATED_IMMUNITY	-1.93306	0.00165279	-1.82465	0.0125028	SUM (stroma)	middle	TRUE
GO Biological Process	GO_BP_T_CELL_PROLIFERATION	-1.85895	0.00103819	-1.8486	0.000708752	SUM (stroma)	middle	TRUE
GO Biological Process	GO_BP_ZYMOSTEROL_METABOLIC_PROCESS	2.18922	0.000195097	2.13456	0.0231702	iSUM (circulating)	LVI	TRUE
GO Biological Process	GO_BP_CIRCULATORY_SYSTEM_DEVELOPMENT	1.33681	0.00416357	-1.41831	0.00183189	iSUM (circulating)	middle	FALSE
GO Biological Process	GO_BP_REGULATION_OF_ANATOMICAL_STRUCTURE_SIZE	1.46902	0.00812966	-1.49763	0.0259495	iSUM (circulating)	middle	FALSE

### Sheet: GO_MF
ontology	pathway	nes_cc	padj_cc	nes_midlvi	padj_midlvi	dir_cc	dir_midlvi	same_direction
GO Molecular Function	GO_MF_SIGNALING_RECEPTOR_BINDING	-1.36282	0.0089489	-1.4498	0.000123357	SUM (stroma)	middle	TRUE
GO Molecular Function	GO_MF_CELL_ADHESION_MOLECULE_BINDING	1.68731	3.2236e-06	-1.47195	0.0182597	iSUM (circulating)	middle	FALSE
GO Molecular Function	GO_MF_INTEGRIN_BINDING	1.70246	0.0184219	-1.92233	0.000896838	iSUM (circulating)	middle	FALSE
GO Molecular Function	GO_MF_PROTEIN_CONTAINING_COMPLEX_BINDING	1.41583	5.88002e-05	-1.49301	2.99735e-05	iSUM (circulating)	middle	FALSE

### Sheet: GO_CC
ontology	pathway	nes_cc	padj_cc	nes_midlvi	padj_midlvi	dir_cc	dir_midlvi	same_direction
GO Cellular Component	GO_CC_MHC_CLASS_IB_PROTEIN_COMPLEX	-1.74181	0.0419557	-1.93414	0.0022215	SUM (stroma)	middle	TRUE
GO Cellular Component	GO_CC_MHC_CLASS_I_PROTEIN_COMPLEX	-1.93048	0.00490067	-1.91837	0.0106766	SUM (stroma)	middle	TRUE
GO Cellular Component	GO_CC_ENDOPLASMIC_RETICULUM_LUMEN	1.69731	0.000317998	-1.76942	0.000310379	iSUM (circulating)	middle	FALSE
GO Cellular Component	GO_CC_EXTERNAL_ENCAPSULATING_STRUCTURE	1.41434	0.0356625	-2.25179	3.95007e-15	iSUM (circulating)	middle	FALSE
